# Enhancer grammar of liver cell types and hepatocyte zonation states

**DOI:** 10.1101/2022.12.08.519575

**Authors:** Carmen Bravo González-Blas, Irina Matetovici, Hanne Hillen, Ibrahim Ihsan Taskiran, Roel Vandepoel, Valerie Christiaens, Leticia Sansores-García, Elisabeth Verboven, Gert Hulselmans, Suresh Poovathingal, Jonas Demeulemeester, Nikoleta Psatha, David Mauduit, Georg Halder, Stein Aerts

## Abstract

Cell type identity is encoded by gene regulatory networks (GRN), in which transcription factors (TFs) bind to enhancers to regulate target gene expression. In the mammalian liver, lineage TFs have been characterized for the main cell types, including hepatocytes. Hepatocytes cover a relatively broad cellular state space, as they differ significantly in their metabolic state, and function, depending on their position with respect to the central or portal vein in a liver lobule. It is unclear whether this spatially defined cellular state space, called zonation, is also governed by a well-defined gene regulatory code. To address this challenge, we have mapped enhancer-GRNs across liver cell types at high resolution, using a combination of single cell multiomics, spatial omics, GRN inference, and deep learning. We found that cell state changes in transcription and chromatin accessibility in hepatocytes, liver sinusoidal endothelial cells and hepatic stellate cells depend on zonation. Enhancer-GRN mapping suggests that zonation states in hepatocytes are driven by the repressors Tcf7l1 and Tbx3, that modulate the core hepatocyte GRN, controlled by Hnf4a, Cebpa, Hnf1a, Onecut1 and Foxa1, among others. To investigate how these TFs cooperate with cell type TFs, we performed an *in vivo* massively parallel reporter assay on 12,000 hepatocyte enhancers and used these data to train a hierarchical deep learning model (called DeepLiver) that exploits both enhancer accessibility and activity. DeepLiver confirms Cebpa, Onecut, Foxa1, Hnf1a and Hnf4a as drivers of enhancer specificity in hepatocytes; Tcf7l1/2 and Tbx3 as regulators of the zonation state; and Hnf4a, Hnf1a, AP-1 and Ets as activators. Finally, taking advantage of *in silico* mutagenesis predictions from DeepLiver and enhancer assays, we confirmed that the destruction of Tcf7l1/2 or Tbx3 motifs in zonated enhancers abrogates their zonation bias. Our study provides a multi-modal understanding of the regulatory code underlying hepatocyte identity and their zonation state, that can be exploited to engineer enhancers with specific activity levels and zonation patterns.
