## Supplementary material for "Enhancer grammar of liver cell types and hepatocyte zonation states": Table S1

### Sheet: Sheet1
Table S1. Molecular Cartography probes.
Number	CatNo	Species	Target	Gene Name
1	P043L	Mm	ENSMUSG00000015854	Cd5l
2	P0E4R	Mm	ENSMUSG00000016458	Wt1
3	P0F4Q	Mm	ENSMUSG00000039116	Adgrg6
4	P0G4P	Mm	ENSMUSG00000028240	Cyp7a1
5	P0Y47	Mm	ENSMUSG00000028068	Iqgap3
6	P1C1R	Mm	ENSMUSG00000030789	Itgax
7	P1E4S	Mm	ENSMUSG00000019929	Dcn
8	P1F4R	Mm	ENSMUSG00000054641	Mmrn1
9	P1G4Q	Mm	ENSMUSG00000104445	Rhbg
10	P1Y48	Mm	ENSMUSG00000037025	Foxa2
11	P2E4T	Mm	ENSMUSG00000024109	Nrxn1
12	P2F4S	Mm	ENSMUSG00000040329	Il7
13	P2G4R	Mm	ENSMUSG00000004038	Gstm3
14	P2Y49	Mm	ENSMUSG00000000303	Cdh1
15	P383Z	Mm	ENSMUSG00000043110	Lrrn4
16	P3E4V	Mm	ENSMUSG00000024620	Pdgfrb
17	P3F4T	Mm	ENSMUSG00000004730	Adgre1
18	P3G4S	Mm	ENSMUSG00000020123	Avpr1a
19	P3Z27	Mm	ENSMUSG00000010797	Wnt2
20	P4E4W	Mm	ENSMUSG00000026208	Des
21	P4F4V	Mm	ENSMUSG00000044206	Vsig4
22	P4G4T	Mm	ENSMUSG00000022383	Ppara
23	P5F4W	Mm	ENSMUSG00000014542	Clec4f
24	P5G4V	Mm	ENSMUSG00000020017	Hal
25	P5T2F	Mm	ENSMUSG00000026890	Lhx6
26	P6E4Y	Mm	ENSMUSG00000000120	Ngfr
27	P6F4X	Mm	ENSMUSG00000002111	Spi1
28	P6G4W	Mm	ENSMUSG00000028655	Mfsd2a
29	P7E4Z	Mm	ENSMUSG00000020427	Igfbp3
30	P7F4Y	Mm	ENSMUSG00000030895	Hpx
31	P7G4X	Mm	ENSMUSG00000044005	Gls2
32	P8E4L	Mm	ENSMUSG00000032085	Tagln
33	P8G4Y	Mm	ENSMUSG00000027513	Pck1
34	P9E40	Mm	ENSMUSG00000038530	Rgs4
35	P9F4L	Mm	ENSMUSG00000026390	Marco
36	PAE41	Mm	ENSMUSG00000037379	Spon2
37	PAF40	Mm	ENSMUSG00000049103	Ccr2
38	PAG4L	Mm	ENSMUSG00000035561	Aldh1b1
39	PAT2M	Mm	ENSMUSG00000055435	Maf
40	PCE42	Mm	ENSMUSG00000036040	Adamtsl2
41	PCF41	Mm	ENSMUSG00000042817	Flt3
42	PCG40	Mm	ENSMUSG00000029597	Sds
43	PCY2H	Mm	ENSMUSG00000027210	Meis2
44	PDE43	Mm	ENSMUSG00000028600	Podn
45	PDF42	Mm	ENSMUSG00000058728	Cd300c
46	PDG41	Mm	ENSMUSG00000020122	Egfr
47	PEE44	Mm	ENSMUSG00000042436	Mfap4
48	PEF43	Mm	ENSMUSG00000051504	Siglech
49	PEG42	Mm	ENSMUSG00000025991	Cps1
50	PFE45	Mm	ENSMUSG00000026574	Dpt
51	PFF44	Mm	ENSMUSG00000057098	Ebf1
52	PFG43	Mm	ENSMUSG00000026395	Ptprc
53	PGE46	Mm	ENSMUSG00000039542	Ncam1
54	PGF45	Mm	ENSMUSG00000014030	Pax5
55	PHE47	Mm	ENSMUSG00000030787	Lyve1
56	PHF46	Mm	ENSMUSG00000032093	Cd3e
57	PHG45	Mm	ENSMUSG00000029231	Pdgfra
58	PJE48	Mm	ENSMUSG00000071042	Rasgrp3
59	PJF47	Mm	ENSMUSG00000048251	Bcl11b
60	PK54J	Mm	ENSMUSG00000042453	Reln
61	PKE49	Mm	ENSMUSG00000020357	Flt4
62	PKF48	Mm	ENSMUSG00000039396	Neil3
63	PKV4X	Mm	ENSMUSG00000035930	Chst4
64	PME4A	Mm	ENSMUSG00000021944	Gata4
65	PMV4Y	Mm	ENSMUSG00000029368	Alb
66	PNF4A	Mm	ENSMUSG00000020914	Top2a
67	PNQ1L	Mm	ENSMUSG00000076431	Sox4
68	PPE4D	Mm	ENSMUSG00000028717	Tal1
69	PPF4C	Mm	ENSMUSG00000017950	Hnf4a
70	PQD4F	Mm	ENSMUSG00000029304	Spp1
71	PQE4E	Mm	ENSMUSG00000005672	Kit
72	PQQ33	Mm	ENSMUSG00000000567	Sox9
73	PR81H	Mm	ENSMUSG00000020717	Pecam1
74	PRD4G	Mm	ENSMUSG00000045394	Epcam
75	PRE4F	Mm	ENSMUSG00000021759	Plpp1
76	PRF4E	Mm	ENSMUSG00000029556	Hnf1a
77	PSD4H	Mm	ENSMUSG00000023039	Krt7
78	PSE4G	Mm	ENSMUSG00000068220	Lgals1
79	PSF4F	Mm	ENSMUSG00000055737	Ghr
80	PTD4J	Mm	ENSMUSG00000051397	Tacstd2
81	PTE4H	Mm	ENSMUSG00000020019	Ntn4
82	PTF4G	Mm	ENSMUSG00000020884	Asgr1
83	PVD4K	Mm	ENSMUSG00000020911	Krt19
84	PVE4J	Mm	ENSMUSG00000025964	Adam23
85	PVF4H	Mm	ENSMUSG00000025479	Cyp2e1
86	PWD4M	Mm	ENSMUSG00000042784	Muc1
87	PWE4K	Mm	ENSMUSG00000001930	Vwf
88	PWF4J	Mm	ENSMUSG00000020140	Lgr5
89	PWS25	Mm	ENSMUSG00000010175	Prox1
90	PXD4N	Mm	ENSMUSG00000066108	Muc5b
91	PXE4M	Mm	ENSMUSG00000018486	Wnt9b
92	PXF4K	Mm	ENSMUSG00000000142	Axin2
93	PYD4P	Mm	ENSMUSG00000020679	Hnf1b
94	PYE4N	Mm	ENSMUSG00000057123	Gja5
95	PYF4M	Mm	ENSMUSG00000000440	Pparg
96	PZ81R	Mm	ENSMUSG00000026473	Glul
97	PZD4Q	Mm	ENSMUSG00000042985	Upk3b
98	PZE4P	Mm	ENSMUSG00000042190	Cmklr1
99	PZF4N	Mm	ENSMUSG00000056148	Rdh9
100	PZX46	Mm	ENSMUSG00000019880	Rspo3
