## Supplementary material for "Enhancer grammar of liver cell types and hepatocyte zonation states": Table S4

### Sheet: Sheet1
Table S4. List of primers. Nucleotides in red indicate the stagger sequence.
Cloning CHEQseq barcode
Name	Primer
pSA293_CHEQseq_5'BC_For	GTCGGCGCGCCGATCNNNNNNNNNNNNNNNNNTGTCTGCGAGGGCCAGC
pSA293_CHEQseq_5'BC_Rev	TATGGCGCGCCGGTCCGTAGGCACGTC
pSA293_CHEQseq_3'BC_For	GTCGGCGCGCCGATCNNNNNNNNNNNNNNNNNGCTTCGAGCAGACATGATAAGATAC
pSA293_CHEQseq_3'BC_Rev	TATGGCGCGCCTTACTTGTACAGCTCGTCCATGC
Cloning MPRA library
Name	Primer
CHEQ_liver_For	CCAGTGCAAGTGCAG
CHEQ_liver_Rev	CCGGCCAGTTAGGCC
CHEQ_lin_5’_For	GGCCTAACTGGCCGGTAGCT
CHEQ_lin_3’_Rev	CTGCACTTGCACTGGGGACA
Enhancer-barcode assignment
Name	Primer
Enh_BC_5’_Stag=0_For	TCGTCGGCAGCGTCAGATGTGTATAAGAGACAGTCCCCAGTGCAAGTGCAG
Enh_BC_5’_Stag=1_For	TCGTCGGCAGCGTCAGATGTGTATAAGAGACAGTTCCCCAGTGCAAGTGCAG
Enh_BC_5'_Rev	GTCTCGTGGGCTCGGAGATGTGTATAAGAGACAGCTGGCCCTCGCAGACA
Amplification of CHEQ-seq barcode placed upstream of the chimeric intron (5'):
Name	Sequence
CHEQseq_barcode_5_Stag=0_For	TCGTCGGCAGCGTCAGATGTGTATAAGAGACAGTGCCTACGGACCGGCGC
CHEQseq_barcode_5’_Rev	GTCTCGTGGGCTCGGAGATGTGTATAAGAGACAGCTGGCCCTCGCAGACA
Amplification of CHEQ-seq barcode placed between the Venus and the poly(A) tail (3'):
Name	Sequence
CHEQseq_barcode_3_Stag=0_For	TCGTCGGCAGCGTCAGATGTGTATAAGAGACAGAGCTGTACAAGTAAGGCG
CHEQseq_barcode_3_Stag=1_For	TCGTCGGCAGCGTCAGATGTGTATAAGAGACAGTAGCTGTACAAGTAAGGCG
CHEQseq_barcode_3_Stag=2_For	TCGTCGGCAGCGTCAGATGTGTATAAGAGACAGGGAGCTGTACAAGTAAGGCG
CHEQseq_barcode_3_Stag=3_For	TCGTCGGCAGCGTCAGATGTGTATAAGAGACAGCAGAGCTGTACAAGTAAGGCG
CHEQseq_barcode_3’_Rev	GTCTCGTGGGCTCGGAGATGTGTATAAGAGACAGGTATCTTATCATGTCTGCTCGAA
Indexing PCR:
Name	Sequence
i5_Indexing_For	AATGATACGGCGACCACCGAGATCTACACNNNNNNNNTCGTCGGCAGCGTCAGATGTG
i7_Indexing_Rev	CAAGCAGAAGACGGCATACGAGATNNNNNNGTCTCGTGGGCTCGGAGATG*T
Cloning in luciferase reporter vector
Name	Primer
LUC_lin_For	GTGGTGATAAACCCGCTGATCAG
LUC_lin_Rev	TCTGCAGAATTCGTCGACGGG
